# Mutational Landscape of Cancer-Driver Genes Across Human Cancers

**DOI:** 10.1101/2022.09.11.507448

**Authors:** Musalula Sinkala

## Abstract

The cancer driver genes are involved in transforming healthy cells into cancerous cells. The molecular aberrations which lead to cancer involve gain and loss of function mutations in various cancer driver genes. Here, we examine the genome sequences of 20,066 primary tumours representing 43 distinct human cancers to identify and catalogue driver mutations in 729 known cancer genes. We show that the frequency of driver mutations in these genes varies significantly between cancer types. We find that the class of cancer driver genes most frequently mutated are the tumour suppressor genes (94%), followed by oncogenes (93%), transcription factors (72%), kinases (64%), cell surface receptors (63%), and phosphatases (22%). Furthermore, we identify the subset of these genes within which mutations exhibit a co-occurrence or mutually exclusive pattern. Interestingly, we find that patients with tumours with different combinations of driver gene mutation patterns tend to exhibit variable survival outcomes. Here, among the well-studied cancer genes, we showed that patients with tumours with *KRAS* and *TP53* mutations are associated with the worst disease outcomes, and those with *PI3KCA* and *BRAF* mutations are associated with favourable survival outcomes. Besides providing new insights into cancer driver mutations, we unearth mutation patterns associated with disease outcomes and various hallmarks of cancer that bring us closer to fully understanding various forms of cancer.
