## Supplementary File 4 for "Mutational Landscape of Cancer-Driver Genes Across Human Cancers"

### Sheet: CoMDP algorithm
CancerStudy	Gene1	Gene2	Gene3	Gene4	Gene5	Gene6	Gene7	Gene8	Gene9	Gene10	Weight	Gene_Set1_p	Gene_Set2_p	Co_Occurrence_Sig	Set1_Genes	Set2_Genes	Set1_Coverage	Set2_Coverage	Common_Coverage	Union_Coverage	Co_Occurrence_Ratio
ACC	TP53	NOTCH2	AR	CTNNB1	NF1	MEN1	ZFHX3	LZTR1	PRKAR1A	ERCC2	454	0.673	0.859	0	8	2	109	115	30	194	0.154639
ACYC	NOTCH1	KDM6A	CREBBP	SPEN	ARID1A	RUNX1	EP300	PIK3CA	SF3B1	FGFR2	213	0.086	0.353	0.014	6	4	42	34	18	58	0.310345
AMPCA	TP53	KRAS	APC	SMAD4	PIK3CA	ARID1A	ATM	ARID2	NF1	TGFBR2	976	0.003	0.246	0.052	5	5	131	121	104	148	0.702703
BCC	PTCH1	TP53	ROS1	GRIN2A	EPHA3	KDR	PREX2	ERBB4	EPHA7	TRRAP	1539	1	1	1	6	4	261	272	251	282	0.890071
BLCA	TP53	PIK3CA	ARID1A	KDM6A	RB1	FGFR3	EP300	STAG2	CREBBP	ERBB2	2656	0.004	0.994	0.001	5	5	434	336	280	490	0.571429
BRCA	TP53	PIK3CA	GATA3	CDH1	MAP3K1	PTEN	ARID1A	NF1	NCOR1	MAP2K4	7671	0	1	0.061	5	5	1517	1060	694	1883	0.368561
CCRCC	VHL	PBRM1	SETD2	BAP1	KDM5C	TCF12	EXT1	FCRL4	MTOR	RALGDS	746	1	0	0	4	6	90	94	80	104	0.769231
CESC	PIK3CA	EP300	FBXW7	PTEN	FAT1	CSMD3	RB1	BCOR	MED12	NFE2L2	581	0.997	0.993	0.023	6	4	106	100	56	150	0.373333
CHOL	TP53	ARID1A	BAP1	PBRM1	APC	IDH1	MED12	KDR	ARAF	SMARCD1	1010	0.004	0.982	0.138	3	7	240	156	84	312	0.269231
CLL	NOTCH1	SF3B1	ATM	CHD2	POT1	MYD88	TP53	BRAF	DDX3X	BCL2	630	0.019	0.088	0.006	4	6	137	142	46	233	0.197425
COADREAD	APC	TP53	FBXW7	ARID1A	SMAD4	ATM	NBEA	TCF7L2	RNF43	CREBBP	7831	0.027	0.609	0	4	6	1011	994	837	1168	0.71661
DLBCL	PIM1	BTG1	BCL2	TP53	CREBBP	MYD88	CD79B	SGK1	CARD11	TNFRSF14	624	0.894	0.347	0.003	5	5	88	87	67	108	0.62037
ESCA	TP53	CDKN2A	ARID1A	PIK3CA	SMAD4	SMARCA4	EPHA3	NFE2L2	NOTCH1	SETBP1	1442	0.007	0.436	0.064	2	8	274	154	134	294	0.455782
ESCC	TP53	NOTCH1	RB1	FAM135B	PIK3CA	EP300	NFE2L2	KDM6A	CREBBP	NBEA	806	0.29	1	0.461	9	1	99	156	72	183	0.393443
GBM	PTEN	TP53	EGFR	NF1	RB1	PIK3R1	ATRX	PIK3CA	IDH1	PDGFRA	1489	0.449	0.06	0	4	6	219	221	147	293	0.501706
HCC	TERT	CTNNB1	TP53	ARID1A	AXIN1	NFE2L2	TSC2	ARID2	ATM	PREX2	1605	0.811	0.058	0.004	5	5	226	221	160	287	0.557491
HCCIHCH	TP53	ARID1A	RB1	KEAP1	AXIN1	CTNNA2	PTEN	SPEN	BIRC6	ARID2	435	0.046	0.123	0.362	4	6	98	63	37	124	0.298387
HNSC	TP53	FAT1	CDKN2A	NOTCH1	PIK3CA	NSD1	CASP8	FBXW7	EP300	CREBBP	2901	1	0.02	0.158	8	2	377	440	298	519	0.574181
IHCH	TP53	KRAS	FAM135B	ARID1A	CEP89	PTEN	USP8	NCOR2	RB1	IDH1	328	0.236	0.086	0.01	8	2	55	47	30	72	0.416667
KIRC	VHL	PBRM1	SETD2	MTOR	KDM5C	TP53	ARID1A	ATM	PTEN	NF2	1478	0.185	0.181	0	4	6	256	198	138	316	0.436709
KIRP	MET	SETD2	KDM6A	PBRM1	CUL3	STAG2	NF2	NFE2L2	PTEN	TP53	285	0.161	0.786	0	4	6	57	52	23	86	0.267442
LAML	FLT3	DNMT3A	NPM1	IDH2	RUNX1	IDH1	TET2	TP53	NRAS	WT1	790	0.011	0.483	0.003	6	4	114	113	78	149	0.52349
LCLL	SF3B1	TP53	NOTCH1	MYD88	ATM	CHD2	BCL11B	POT1	XPO1	NRAS	241	0.006	0.006	0.259	6	4	47	53	18	82	0.219512
LGG	IDH1	TP53	ATRX	CIC	FUBP1	PIK3CA	NOTCH1	EGFR	NF1	SMARCA4	3544	0.988	0	0	7	3	400	444	378	466	0.811159
LIHC	TP53	CTNNB1	ARID1A	AXIN1	NBEA	RB1	ARID2	KEAP1	BAP1	SETD2	1345	0	0.215	0.014	4	6	364	165	110	419	0.26253
LUAD	TP53	EGFR	KRAS	KEAP1	STK11	NF1	SMARCA4	ATM	RBM10	APC	4957	0	0.004	0	6	4	711	651	491	871	0.56372
LUSC	TP53	CDKN2A	FAT1	NFE2L2	PIK3CA	PTEN	KEAP1	NOTCH1	ARID1A	ARHGAP35	3558	1	0.144	0.127	1	9	507	401	359	549	0.653916
MM	KRAS	NRAS	TP53	BRAF	EGFR	PTPRD	CCND1	ROBO2	POLQ	RNF213	319	0.009	0.06	0.607	5	5	77	66	23	120	0.191667
MPN	JAK2	CALR	TET2	ASXL1	DNMT3A	MPL	EZH2	U2AF1	TP53	CHEK2	526	0.997	0	0.73	7	3	45	144	44	145	0.303448
NSCLC	TP53	KRAS	CTNNA2	CDH10	FAM135B	PTPRD	EGFR	ROS1	CTNND2	ANK1	2686	0.669	1	0.007	6	4	374	385	294	465	0.632258
OV	TP53	NF1	RNF213	CDK12	BRCA1	CREBBP	RB1	BCORL1	BRCA2	IL21R	1472	0.71	1	0.496	9	1	134	373	124	383	0.32376
PAAD	KRAS	TP53	SMAD4	CDKN2A	RNF43	TGFBR2	RBM10	FAM47C	ATRX	CDH10	4422	0.33	1	0.007	3	7	565	501	456	610	0.747541
PCPG	HRAS	NF1	RET	EPAS1	MLLT6	VHL	ARNT	ATRX	BCOR	FGFR1	64	0.019	0.234	0.999	6	4	32	24	1	55	0.0181818
PRAD	CAMTA1	TP53	SPOP	CHST11	ZFHX3	FOXA1	ATM	ARID2	PTEN	SETD2	1420	1	0.618	0	6	4	246	269	128	387	0.330749
SARC	TP53	ATRX	RB1	PIK3CA	NF1	KIT	CSMD3	PTEN	WNK2	BCL9	508	0.441	0.275	0.008	6	4	77	100	44	133	0.330827
SCLC	TP53	RB1	FAM135B	CDH10	CTNND2	PTPRB	NOTCH1	PTPRD	PREX2	GRIN2A	882	0.349	0.764	0.054	6	4	104	105	101	108	0.935185
SKCM	BRAF	PTPRT	NRAS	COL3A1	ROS1	PTPRB	TP63	NF1	RGS7	TP53	4150	0	1	0.001	3	7	654	540	487	707	0.688826
STAD	TP53	ARID1A	CNBD1	PIK3CA	CDH1	APC	FBXW7	ZFHX3	RNF43	ARID2	2280	0.005	1	0.996	3	7	456	327	232	551	0.421053
TGCT	KIT	KRAS	NRAS	PIK3CA	NOTCH1	TP63	MLLT3	ASXL2	TFG	EPAS1	111	0.568	0.181	0.078	5	5	21	27	8	40	0.2
THCA	BRAF	NRAS	HRAS	EIF1AX	ATM	AKT1	DNMT3A	CHEK2	KRAS	PPM1D	541	0	0.545	1	2	8	326	49	21	354	0.059322
THYM	HRAS	TP53	ZMYM3	CYLD	NRAS	SF3B1	BRD4	PPFIBP1	CHEK2	CTCF	69	0.792	0.481	0.035	7	3	14	16	5	25	0.2
UCEC	PTEN	PIK3CA	ARID1A	TP53	PIK3R1	CTNNB1	ZFHX3	CTCF	KRAS	FAT1	3121	0	1	0.871	3	7	469	414	397	486	0.816872
UTUC	FGFR3	KDM6A	TP53	STAG2	PIK3CA	ARID1A	ATM	CREBBP	TSC1	EP300	672	0	1	0.033	3	7	105	89	70	124	0.564516
